# Screening non-conventional yeasts for organic acid tolerance and engineering *Pichia occidentalis* for production of *cis*,*cis*-muconic acid

**DOI:** 10.1101/2023.04.23.537879

**Authors:** Michael E. Pyne, James A. Bagley, Lauren Narcross, Kaspar Kevvai, Kealan Exley, Meghan Davies, Qingzhao Wang, Malcolm Whiteway, Vincent J.J. Martin

**Author notes:** Present address: Michael E. Pyne, Department of Biology, University of Western Ontario, London, Ontario, Canada; Lauren Narcross, Amyris, Inc., Emeryville, California, United States; Kealan Exley, Novo Nordisk Foundation Center for Biosustainability, Lyngby, Denmark; Kaspar Kevvai, Lallemand Inc., Montréal, Québec, Canada. These authors contributed equally (Michael E. Pyne, James A. Bagley).

## Abstract

Saccharomyces cerevisiae is a workhorse of industrial biotechnology owing to the organism’s prominence in alcohol fermentation and the suite of sophisticated genetic tools available to manipulate its metabolism. However, S. cerevisiae is not suited to overproduce many bulk bioproducts, as toxicity constrains production at high titers. Here we employ a high-throughput assay to screen 108 publicly accessible yeast strains for tolerance to 20 g L^−1^ adipic acid (AA), a nylon precursor. We identify 15 tolerant yeasts and select Pichia occidentalis for production of cis,cis-muconic acid (CCM), a precursor to AA. By developing a genome editing toolkit for P. occidentalis, we demonstrate fed-batch production of CCM with a maximum titer (38.8 g L^−1^), yield (0.134 g g^−1^ glucose) and productivity (0.511 g L^−1^ h^−1^) that surpasses all metrics achieved using S. cerevisiae. This work brings us closer to the industrial bioproduction of AA and underscores the importance of host selection in bioprocessing.
