## Supplementary Data 1 Full list Ordered Strains for "Screening non-conventional yeasts for organic acid tolerance and engineering *Pichia occidentalis* for production of *cis*,*cis*-muconic acid"

### Sheet: Strain List
In house ID	Strain batch	Name	Type strain	Depositor ID	USDA	CBS	NCYC	ATCC	Phaff	Ordered	Grew	Tested in YPDcit	Tested in YPDAA
001	Initial	Barnettozyma californica	No	8860 CBS		8860				Yes	Yes	Yes	No
002	Initial	Barnettozyma californica	No	8866 CBS		8866				Yes	Yes	Yes	Yes
003	Initial	Barnettozyma pratensis	No	9055 CBS		9055				Yes	Yes	Yes	No
004	Initial	Buckleyzyma aurantiaca	Yes	68-251 Phaff	Y-1581	317		32770	68-251	Yes	No	No	No
005	Initial	Candida amphixiae	No	Y-27704 USDA	Y-27704	9877				Yes	No	No	No
006	Initial	Candida apicola	No	1887 CBS		1887				Yes	No	No	No
007	Initial	Candida apicola	No	1888 CBS		1888				Yes	No	No	No
008	Initial	Candida argentea	Yes	3753 NCYC	Y-63798		3753			Yes	No	No	No
009	Initial	Candida argentea	No	3784 NCYC			3784			Yes	No	No	No
00A	Initial	Candida asparagi	No	9770 CBS		9770				Yes	Yes	Yes	Yes
00B	Initial	Candida athensensis	No	Not ordered	Y-27644	9840				No	N/A	No	No
00C	Initial	Candida blattariae	No	Not ordered	Y-27703	9876				No	N/A	No	No
00D	Initial	Candida bohiensis	No	Not ordered	Y-27737	9897				No	N/A	No	No
00E	Initial	Candida boidinii	No	3092 CBS		3092				Yes	Yes	Yes	Yes
00F	Initial	Candida boidinii	No	8251 CBS		8251				Yes	Yes	Yes	Yes
00G	Initial	Candida boleticola	No	7847 CBS		7847				Yes	Yes	Yes	Yes
00H	Initial	Candida buenavistaensis	No	Not ordered	Y-27734	9895				No	N/A	No	No
00I	Initial	Candida californica	No	06-229 Phaff					06-229	Yes	Yes	Yes	Yes
00J	Initial	Candida californica	No	04-1050 Phaff					04-1050	Yes	Yes	Yes	Yes
00K	Initial	Candida canterellii	No	Not ordered	Y-6690	4878		36588	13-107	No	N/A	No	No
00L	Initial	Candida caryicola	No	Not ordered	YB-1499	8847				No	N/A	No	No
00M	Initial	Candida davenportii	Yes	3013 NCYC		9069	3013			Yes	Yes	Yes	Yes
00N	Initial	Candida digboiensis	No	9800 CBS		9800				Yes	Yes	Yes	Yes
00O	Initial	Candida ecuadoriensis	Yes	3782 NCYC	Y-63799	12653	3782			Yes	Yes	Yes	Yes
00P	Initial	Candida elateridarum	No	Not ordered	Y-27647	9842				No	N/A	No	No
00Q	Initial	Candida etchellsii	Yes	51-33 Phaff	Y-17084	1750		60119	51-33	Yes	Yes	No	No
00R	Initial	Candida etchellsii	No	60-8 Phaff		2907			60-8	Yes	Yes	No	No
00S	Initial	Candida friedrichii	No	4114 CBS		4114		22970		Yes	No	No	No
00T	Initial	Candida galis	No	8842 CBS		8842				Yes	Yes	Yes	Yes
00U	Initial	Candida ghanaensis	No	Not ordered	YB-1486	8798				No	N/A	No	No
00V	Initial	Candida gigantensis	No	Not ordered	Y-27736	9896				No	N/A	No	No
00W	Initial	Candida hawaiiana	No	9146 CBS		9146				Yes	Yes	Yes	Yes
00X	Initial	Candida khmerensis	No	9785 CBS		9785				Yes	No	No	No
00Y	Initial	Candida leandrae	No	Not ordered	Y-27757	9735				No	N/A	No	No
00Z	Initial	Candida michaelii	No	Not ordered	Y-27705	9878				No	N/A	No	No
010	Initial	Candida norvegica	No	9474 CBS		9474				Yes	Yes	Yes	Yes
011	Initial	Candida piceae	No	Not ordered	YB-2107	8701				No	N/A	No	No
012	Initial	Candida ponderosae	No	Not ordered	YB-2307	8801				No	N/A	No	No
013	Initial	Candida qinlingensis	No	9768 CBS		9768				Yes	Yes	Yes	Yes
014	Initial	Candida robusta	No	Y-144 USDA	Y-144			2373		Yes	Yes	Yes	Yes
015	Initial	Candida robusta	No	365 NCYC			365	16664		Yes	Yes	No	No
016	Initial	Candida saitoana	No	Not ordered	Y-17316	940		36584		No	N/A	No	No
017	Initial	Candida sake	No	Not ordered	Y-1622	159		14478		No	N/A	No	No
018	Initial	Candida shehatae	Yes	2389 NCYC	Y-12856	4705	2389	58779	12-114	Yes	Yes	No	No
019	Initial	Wickerhamiella sorbophila	Yes	Y-7921 USDA	Y-7921	6739		60130	80-75	Yes	Yes	Yes	Yes
01A	Initial	Wickerhamiella sorbophila	No	130 NCYC	Y-27074	2280	130			Yes	Yes	Yes	Yes
01B	Initial	Wickerhamiella sorbophila	No	82-593 Phaff					82-593	Yes	Yes	Yes	Yes
01C	Initial	Candida sorboxylosa	No	Y-17669 USDA	Y-17669	6378	2606	24120	12-150	Yes	No	No	No
01D	Initial	Candida succiphila	Yes	1403 NCYC	Y-11998	8003	1403	46049	12-108	Yes	Yes	Yes	No
01E	Initial	Candida succiphila	No	Y-17658 USDA	Y-17658	7297				Yes	Yes	Yes	Yes
01F	Initial	Candida succiphila	No	2625 NCYC	Y-17856	7920	2625			Yes	Yes	Yes	Yes
01G	Initial	Candida tenuis	Yes	Y-17105 USDA	Y-17105	4113		58781		Yes	Yes	Yes	Yes
01H	Initial	Candida tenuis	Yes	57-18 Phaff	Y-1498	615		10573	57-18	Yes	Yes	Yes	Yes
01I	Initial	Candida vanderwaltii	No	8270 CBS		8270				Yes	Yes	Yes	Yes
01J	Initial	Candida zemplinina	No	06-225 Phaff					06-225	Yes	Yes	Yes	Yes
01K	Initial	Cyberlindnera jadinii	Yes	Y-1542 USDA	Y-1542	1600		18201		Yes	Yes	Yes	No
01L	Initial	Cyberlindnera saturnus	No	8880 CBS		8880				Yes	No	No	No
01M	Initial	Danielozyma litseae	No	Not ordered	YB-3246	8799				No	N/A	No	No
01N	Initial	Debaryomyces fabryi	No	Not ordered					96-1	No	N/A	No	No
01O	Initial	Debaryomyces fabryi	Yes	Y-17914 USDA	Y-17914	789		20278		Yes	Yes	Yes	No
01P	Initial	Debaryomyces hansenii	Yes	74-86 Phaff	Y-7426	767		36239	74-86	Yes	Yes	No	No
01Q	Initial	Debaryomyces hansenii	No	475 NCYC	Y-1454	811	475		75-11	Yes	Yes	No	No
01R	Initial	Debaryomyces hansenii	No	2530 NCYC		8109	2530			Yes	Yes	No	No
01S	Initial	Hannaella luteola	No	10491 CBS		10491				Yes	Yes	Yes	Yes
01T	Initial	Hanseniaspora uvarum	No	04-162 Phaff					04-162	Yes	Yes	Yes	Yes
01U	Initial	Hanseniaspora valbyensis	Yes	17 NCYC	Y-1626	479	17	10631		Yes	Yes	Yes	No
01V	Initial	Issatchenkia orientalis	No	55 NCYC			55			Yes	Yes	Yes	Yes
01W	Initial	Issatchenkia orientalis	No	4001 NCYC			4001			Yes	Yes	Yes	Yes
01X	Initial	Kazachstania exigua	No	1478 NCYC			1478			Yes	Yes	Yes	Yes
01Y	Initial	Kazachstania exigua	Yes	Y-12640 USDA	Y-12640	379		10599	55-83	Yes	No	No	No
01Z	Initial	Kazachstania exigua	No	80-20 Phaff					80-20	Yes	Yes	No	No
020	Initial	Kazachstania unispora	No	971 NCYC	Y-1556	398	971	10612	01-160	Yes	Yes	Yes	Yes
021	Initial	Kazachstania unispora	Yes	Y-1565 USDA	Y-1565	399				Yes	Yes	Yes	No
022	Initial	Kluyveromyces aestuarii	No	7776 CBS		7776				Yes	Yes	Yes	Yes
023	Initial	Komagataella pastoris	No	9180 CBS		9180				Yes	Yes	Yes	No
024	Initial	Kuraishia hungarica	No	9254 CBS		9254				Yes	Yes	No	No
025	Initial	Kurtzmaniella cleridarum	No	Not ordered	Y-48386	8793				No	N/A	No	No
026	Initial	Leucosporidium scottii	No	Y-7185 USDA	Y-7185			22182		Yes	No	No	No
027	Initial	Meyerozyma caribbica	No	5289 CBS		5289				Yes	Yes	Yes	Yes
028	Initial	Meyerozyma guilliermondii	No	5483 CBS		5483				Yes	Yes	No	No
029	Initial	Nadsonia starkeyi-henrici	Yes	12-1050 Phaff	YB-3963	2159		24615	12-1050	Yes	Yes	Yes	Yes
02A	Initial	Naumovia castellii	No	3006 CBS		3006				Yes	Yes	Yes	Yes
02B	Initial	Ogataea pini	No	Not ordered	Y-11528	744	2588			No	N/A	No	No
02C	Initial	Ogataea polymorpha	No	Not ordered	Y-27293	8852				No	N/A	No	No
02D	Initial	Pachysolen tannophilus	No	Not ordered	Y-6704	4045	2556			No	N/A	No	No
02E	Initial	Pichia etchellsii	Yes	740 NCYC	Y-7121	2011	740	20126	66-23	Yes	Yes	Yes	No
02F	Initial	Pichia fermentans	Yes	850 NCYC	Y-1619	187	850	10651		Yes	Yes	Yes	No
02G	Initial	Pichia fermentans	No	562 NCYC	Y-1879	603	562	9330		Yes	Yes	Yes	Yes
L105	Extras	Pichia fermentans	No	L105						Yes	No	No	No
02H	Initial	Pichia fermentans	No	Y-11508 USDA	Y-11508	4807		28526		Yes	Yes	Yes	Yes
02I	Initial	Pichia fermentans	No	Y-7181 USDA	Y-7181	1876		24750		Yes	Yes	Yes	Yes
02J	Initial	Pichia heedii	Yes	1489 NCYC	Y-10967	6930	1489	34936	76-356	Yes	Yes	Yes	Yes
02K	Initial	Pichia heedii	No	76-503 Phaff	Y-10970	6933		34939	76-503	Yes	Yes	Yes	Yes
02L	Initial	Pichia kluyveri	No	05-608 Phaff					05-608	Yes	Yes	Yes	Yes
02M	Initial	Pichia kudriavzevii	Yes	2658 NCYC	Y-7551	5147	2658	22692	66-21	Yes	Yes	Yes	Yes
L394	Extras	Pichia kudriavzevii	No	L394						Yes	No	No	No
L395	Extras	Pichia kudriavzevii	No	L395						Yes	No	No	No
02N	Initial	Pichia kudriavzevii	No	872 NCYC			872			Yes	Yes	Yes	Yes
02O	Initial	Pichia kudriavzevii	No	2064 CBS		2064				Yes	No	No	No
02P	Initial	Pichia manshurica	No	3374 NCYC			3374			Yes	Yes	Yes	Yes
02Q	Initial	Pichia manshurica	Yes	Y-27978 USDA	Y-27978	209				Yes	Yes	Yes	Yes
02R	Initial	Pichia membranifaciens	Yes	Y-2026 USDA	Y-2026	107		26288	57-22	Yes	Yes	Yes	No
02S	Initial	Pichia membranifaciens	No	714 NCYC	Y-6775	5567	714	58071		Yes	No	No	No
02T	Initial	Pichia membranifaciens	No	Y-1575 USDA	Y-1575	191				Yes	Yes	Yes	Yes
02U	Initial	Pichia membranifaciens	No	7313 CBS		7313				Yes	Yes	No	No
02V	Initial	Pichia membranifaciens	No	7314 CBS		7314				Yes	Yes	Yes	Yes
02W	Initial	Pichia occidentalis	Yes	75-63 Phaff	Y-7552	5459			75-63	Yes	Yes	Yes	Yes
02X	Initial	Pichia occidentalis	Yes	Y-7767 USDA	Y-7767	1910		22686	75-57	Yes	Yes	No	No
02Y	Initial	Rhodotorula glutinis	No	68-262 Phaff		2203			68-262	Yes	Yes	No	No
02Z	Initial	Rhodotorula mucilaginosa	Yes	63 NCYC	Y-2510	316	63		68-312	Yes	Yes	Yes	No
L396	Extras	Pichia occidentalis	No	L396						Yes	No	No	No
030	Initial	Rhodotorula toruloides	No	5991 CBS		5991				Yes	Yes	Yes	No
031	Initial	Rhodotorula toruloides	Yes	67-55 Phaff	Y-6987	6016			67-55	Yes	Yes	Yes	No
032	Initial	Rhodotorula toruloides	No	68-269 Phaff		2370			68-269	Yes	Yes	Yes	Yes
033	Initial	Saccharomyces cerevisiae	No	3040 NCYC			3040			Yes	Yes	Yes	Yes
034	Initial	Saccharomyces cerevisiae	No	1592 CBS		1592				Yes	Yes	Yes	Yes
Cen	Initial	S. cerevisae CEN.PK 113-7D	No	Cen						Yes	Yes	Yes	Yes
035	Initial	Saccharomyces cerevisiae	No	8859 CBS		8859				Yes	Yes	Yes	No
036	Initial	Saccharomycodes ludwigii	No	732 NCYC		1169	732			Yes	Yes	Yes	Yes
037	Initial	Saccharomycodes ludwigii	No	734 NCYC			734			Yes	Yes	Yes	Yes
038	Initial	Saccharomycodes ludwigii	Yes	731 NCYC	Y-12793	821	731	11313		Yes	Yes	Yes	Yes
039	Initial	Saccharomycodes ludwigii	No	7780 CBS		7780				Yes	Yes	Yes	Yes
03A	Initial	Saccharomycopsis schoenii	No	9156 CBS		9156			72-139	Yes	Yes	Yes	Yes
03B	Initial	Scheffersomyces amazonensis	No	12363 CBS		12363				Yes	Yes	Yes	Yes
03C	Initial	Scheffersomyces shehatae	Yes	Y-12858 USDA	Y-12858	5813		34887		Yes	Yes	Yes	Yes
03D	Initial	Scheffersomyces shehatae	No	Y-17102 USDA	Y-17102			22984		Yes	Yes	Yes	Yes
03E	Initial	Scheffersomyces stipitis	Yes	79-261 Phaff	Y-7124	5773		58376	79-261	Yes	Yes	Yes	Yes
03F	Initial	Scheffersomyces stipitis	No	7507 CBS		7507				Yes	Yes	Yes	Yes
03G	Initial	Scheffersomyces stipitis	No	Not ordered	Y-11545	6054		58785		No	N/A	No	No
03H	Initial	Schizoblastosporion starkeyi-henricii	No	7647 CBS		7647				Yes	No	No	No
03I	Initial	Schizosaccharomyces pombe	No	380 NCYC		10392	380			Yes	Yes	Yes	No
03J	Initial	Schizosaccharomyces pombe	No	936 NCYC		10394	936			Yes	Yes	Yes	Yes
03K	Initial	Schizosaccharomyces pombe	No	683 NCYC		10393	683			Yes	Yes	Yes	Yes
03L	Initial	Schizosaccharomyces pombe	Yes	04-213 Phaff	Y-12796	356			04-213	Yes	Yes	Yes	Yes
03M	Initial	Schizosaccharomyces pombe	No	3422 NCYC		5680	3422			Yes	Yes	Yes	No
03N	Initial	Schwanniomyces etchellsii	No	Y-7546 USDA	Y-7546	2012				Yes	Yes	Yes	No
03O	Initial	Spathaspora passalidarum	Yes	Y-27907 USDA	Y-27907	10155		MYA-4345		Yes	Yes	Yes	No
03P	Initial	Tetrapisispora arboricola	Yes	Y-27308 USDA	Y-27308	8765				Yes	Yes	Yes	Yes
03Q	Initial	Tetrapisispora blattae	Yes	77-7 Phaff	Y-10934	6284		34711	77-7	Yes	Yes	Yes	No
03R	Initial	Tetrapisispora fleetii	Yes	Y-27350 USDA	Y-27350	8957				Yes	Yes	Yes	No
03S	Initial	Torulaspora delbrueckii	Yes	69-34 Phaff	Y-866	1146		10662	69-34	Yes	Yes	No	No
03T	Initial	Torulaspora delbrueckii	No	492 NCYC			492			Yes	No	No	No
03U	Initial	Ustilentyloma graminis	Yes	502 NCYC	Y-2474	2826	502	32768		Yes	Yes	Yes	Yes
03V	Initial	Wickerhamomyces anomalus	Yes	432 NCYC	Y-366	5759	432	8168	76-71	Yes	Yes	Yes	Yes
03W	Initial	Wickerhamomyces anomalus	No	375 NCYC			375			Yes	Yes	Yes	Yes
03X	Initial	Wickerhamomyces onychis	No	Not ordered	Y-11526	5649	952			No	N/A	No	No
03Y	Initial	Zygoascus meyerae	Yes	Y-6591 USDA	Y-6591	4099		15542		Yes	Yes	Yes	Yes
03Z	Initial	Zygoascus meyerae	No	2544 NCYC		7115	2544			Yes	Yes	No	No
040	Initial	Zygoascus tannicolus	No	75-58 Phaff	Y-7499	6067		22263	75-58	Yes	Yes	Yes	Yes
041	Initial	Zygosaccharomyces bailii	Yes	1416 NCYC	Y-2227	680	1416	58445		Yes	Yes	No	No
042	Initial	Zygosaccharomyces bailii	No	1766 NCYC			1766			Yes	Yes	Yes	No
043	Initial	Zygosaccharomyces bailii	No	1427 NCYC			1427			Yes	Yes	Yes	Yes
044	Initial	Zygosaccharomyces bailii	No	417 NCYC			417			Yes	Yes	Yes	Yes
045	Initial	Zygosaccharomyces bailii	No	464 NCYC			464			Yes	Yes	Yes	Yes
046	Initial	Zygosaccharomyces bailii	No	1085 CBS		1085				Yes	Yes	Yes	Yes
047	Initial	Zygosaccharomyces bailii	No	Y-1404 USDA	Y-1404			11486		Yes	Yes	Yes	Yes
048	Initial	Zygosaccharomyces bailii	No	2446 CBS		2446				Yes	Yes	Yes	Yes
049	Initial	Zygosaccharomyces bailii	No	2902 CBS		2902				Yes	Yes	Yes	Yes
04A	Initial	Zygosaccharomyces bailii	No	563 NCYC	Y-12949	685	563			Yes	Yes	Yes	No
04B	Initial	Zygosaccharomyces bailii	No	7315 CBS		7315				Yes	Yes	Yes	Yes
04C	Initial	Zygosaccharomyces bailii	No	7316 CBS		7316				Yes	No	No	No
04D	Initial	Zygosaccharomyces bisporus	No	1515 NCYC			1515	38993		Yes	Yes	Yes	No
04E	Initial	Zygosaccharomyces bisporus	No	1496 NCYC	Y-7684	1083	1496	52407		Yes	Yes	Yes	Yes
04F	Initial	Zygosaccharomyces bisporus	Yes	1495 NCYC	Y-7558	702	1495	52405	66-24	Yes	Yes	Yes	Yes
04G	Initial	Zygosaccharomyces bisporus	No	1498 NCYC			1498			Yes	No	No	No
04H	Initial	Zygosaccharomyces bisporus	No	1555 NCYC	Y-7253		1555			Yes	Yes	Yes	Yes
04I	Initial	Zygosaccharomyces bisporus	No	2449 CBS		2449				Yes	No	No	No
04J	Initial	Zygosaccharomyces lentus	No	1601 NCYC		8516	1601			Yes	No	No	No
04K	Initial	Zygosaccharomyces lentus	Yes	Y-27276 USDA	Y-27276	8574				Yes	Yes	Yes	Yes
04L	Initial	Zygosaccharomyces pseudobailii	No	2856 CBS		2856		56074		Yes	Yes	Yes	No
04M	Initial	Zygosaccharomyces rouxii	No	40-319 Phaff					40-319	Yes	Yes	Yes	Yes
04N	Extras	Pichia exigua	No	Y-10920 USDA	Y-10920					Yes	No	No	No
04O	Extras	Pichia nakasei	No	Y-7686 USDA	Y-7686					Yes	No	No	No
04P	Extras	Pichia norvegensis	No	Y-7687 USDA	Y-7687					Yes	No	No	No
04Q	Extras	Pichia occidentalis	No	YB-3389 USDA	YB-3389					Yes	No	No	No
04R	Extras	Pichia occidentalis	No	Y-6545 USDA	Y-6545					Yes	No	No	No
