## Supplementary Data 2 - oligos for "Screening non-conventional yeasts for organic acid tolerance and engineering *Pichia occidentalis* for production of *cis*,*cis*-muconic acid"

### Sheet: Sheet1
Application	Oligo ID	Oligo name	Nucleotide sequence (5’ – 3’)	Template
P. occidentalis ADE2 gRNA LEFT	LB525	pCas-Cas9gRNA.S	TATATATATACATGAGAAGAACGGCATAGTGCGTGTTTATGCTTAAATGC	pCas
	LB2783	02W-ADE2-gRNA3-SOE.AS	TCAACAACCGGGTTCATTAAAAAGTCCCATTCGCCACCCGAA
P. occidentalis ADE2 gRNA RIGHT	LB2782	02W-ADE2-gRNA3-SOE.S	TTAATGAACCCGGTTGTTGAGTTTTAGAGCTAGAAATAGCAAGT	pCas
	GC2896	SNR52t_R	CGCAAACTTCTGTCTAGTGGATA
P. kluyveri ADE2 gRNA LEFT	LB525	pCas-Cas9gRNA.S	TATATATATACATGAGAAGAACGGCATAGTGCGTGTTTATGCTTAAATGC	pCas
	LB2791	02L-ADE2-gRNA1-SOE.AS	TTAATCAGACATTTTCTCTAAAAGTCCCATTCGCCACCCGAA
P. kluyveri ADE2 gRNA RIGHT	LB2790	02L-ADE2-gRNA1-SOE.S	TAGAGAAAATGTCTGATTAAGTTTTAGAGCTAGAAATAGCAAGT	pCas
	GC2896	SNR52t_R	CGCAAACTTCTGTCTAGTGGATA
P. occidentalis ADE2 donor UP	LB2804	02W-ADE2-preclone.S	CCTCTGACAGTATGGAACGCAAACTTCTGTCTAGTGGATATAGGGTACTTACCACGCATATATGACGC	P. occidentalis gDNA
	LB2785	02W-ADE2-donor-UP.AS	GGATCGGTTTCCTGAGAAGCCACAG
P. occidentalis ADE2 donor DOWN	LB2786	02W-ADE2-donor-DOWN.S	GGCTTCTCAGGAAACCGATCCGACAATATTCACCCACTTATATAGATTC	P. occidentalis gDNA
	LB2805	02W-ADE2-preclone.AS	ATGTCGCTGGCCGGGTGACCCGGCGGGGACGAGGCAAGCTAAAGGTTGGACACTTTCAGCCTTAGG
P. kluyveri ADE2 donor UP	LB2806	02L-ADE2-preclone.S	CCTCTGACAGTATGGAACGCAAACTTCTGTCTAGTGGATATAGGCTGAGTGTCACTTTACAAACGG	P. kluyveri gDNA
	LB2797	02L-ADE2-donor-UP.AS	GATTAAGTAAAAATTGACTCTGGC
P. kluyveri ADE2 donor DOWN	LB2798	02L-ADE2-donor-DOWN.S	CAGGCCAGAGTCAATTTTTACTTAATCCCAACATGTAAAACTTCTGAAATTGG	P. kluyveri gDNA
	LB2807	02L-ADE2-preclone.AS	ATGTCGCTGGCCGGGTGACCCGGCGGGGACGAGGCAAGCTAAACTGCCTTAGGTCTTTTCGTTGC
G418 gRNA LEFT	LB525	pCas-Cas9gRNA.S	TATATATATACATGAGAAGAACGGCATAGTGCGTGTTTATGCTTAAATGC	pCas
	LB108	gRNAkanMX5.AS	TGCATCATCAGGAGTACGGAAAAGTCCCATTCGCC
G418 gRNA RIGHT	LB107	gRNAkanMX5.S	TCCGTACTCCTGATGATGCAGTTTTAGAGCTAGAAATAGCAAGT	pCas
	GC2896	SNR52t_R	CGCAAACTTCTGTCTAGTGGATA
Hyg gRNA LEFT	LB525	pCas-Cas9gRNA.S	TATATATATACATGAGAAGAACGGCATAGTGCGTGTTTATGCTTAAATGC	pCas
	LB2853	hphNTI1-gRNA5.AS	aaagcatcagctcatcgagaAAAGTCCCATTCGCCACCCGAA
Hyg gRNA RIGHT	LB2852	hphNTI1-gRNA5.S	tctcgatgagctgatgctttGTTTTAGAGCTAGAAATAGCAAGT	pCas
	GC2896	SNR52t_R	CGCAAACTTCTGTCTAGTGGATA
FCY1 gRNA LEFT	LB525	pCas-Cas9gRNA.S	TATATATATACATGAGAAGAACGGCATAGTGCGTGTTTATGCTTAAATGC	pCas
	LB2894	FCY1-gRNA1-SOE.AS	AGGGCGACAACAGAAACTTAAAAGTCCCATTCGCCACCCGAA
FCY1 gRNA RIGHT	LB2893	FCY1-gRNA1-SOE.S	TAAGTTTCTGTTGTCGCCCTGTTTTAGAGCTAGAAATAGCAAGT	pCas
	GC2896	SNR52t_R	CGCAAACTTCTGTCTAGTGGATA
fcy1Δ donor UP	LB2889	02W-FCY1-preclone.S	CCTCTGACAGTATGGAACGCAAACTTCTGTCTAGTGGATATAGGCCAACATCAAACGGACAGCTGG	P. occidentalis gDNA
	LB2890	02W-FCY1-UP.AS	GGCACAGAGAGCACATCATCTG
fcy1Δ donor DOWN	LB2891	02W-FCY1-DOWN.S	GACAGATGATGTGCTCTCTGTGCCCCCATAACTTCTTCACAGCACAACC	P. occidentalis gDNA
	LB2892	02W-FCY1-preclone.AS	ATGTCGCTGGCCGGGTGACCCGGCGGGGACGAGGCAAGCTAAAGCATCCACAAGAAACGGGAACG
FCY1-LV3 UP homology	LB2889	02W-FCY1-preclone.S	CCTCTGACAGTATGGAACGCAAACTTCTGTCTAGTGGATATAGGCCAACATCAAACGGACAGCTGG	P. occidentalis gDNA
	LB2957	02W-FCY1-UP-LV3.AS	gcatttttattatataagttgttttattcagagtattcctGGCACAGAGAGCACATCATC
LV5-FCY1 DOWN homology	LB2958	LV5-02W-FCY1-DOWN.S	CctctttatattacatcaaaataagaaaataattataacaCCCATAACTTCTTCACAGCAC	P. occidentalis gDNA
	LB2892	02W-FCY1-preclone.AS	ATGTCGCTGGCCGGGTGACCCGGCGGGGACGAGGCAAGCTAAAGCATCCACAAGAAACGGGAACG
LV3-PTDH3	LB2938	LV3-02W-TDH3p.S	aggaatactctgaataaaacaacttatataataaaaatgcCCAGAAAAAAAACAGACAGGAAAG	P. occidentalis gDNA
	LB2939	02W-TDH3p.AS	GTTTGTTTATGTTTTGTAATTTAAATTTG
TRPL3-LV5	LB2942	02W-RPL3t.S	GTGTTTTGATTTGATATTATATCGTATG	P. occidentalis gDNA
	LB2943	02W-RPL3t-LV5.AS	tgttataattattttcttattttgatgtaatataaagagGATTATTGTATTGATTAATTGTTTAATCTCG
PTDH3-eGFP	LB3152	02W-TDH3p-yeGFP.S	GACACACAAACAAATTTAAATTACAAAACATAAACAAACatgagtaaaggagaagaacttttcac	eGFP
	LB3153	02W-yeGFP-RPL3t.AS	AAAGATACAATACATACGATATAATATCAAATCAAAACACttagagcggatgtgggggga
PTDH3-sfGFP	LB2963	02W-TDH3p-sfGFP.S	GACACACAAACAAATTTAAATTACAAAACATAAACAAACatgcgtaaaggcgaagagctgttc	sfGFP
	LB2964	sfGFP-02W-RPL3t.AS	AAAGATACAATACATACGATATAATATCAAATCAAAACACttaGGATCCtcatttgtacagttcatcc
PTDH3-Envy	LB2959	02W-TDH3p-Envy.S	GACACACAAACAAATTTAAATTACAAAACATAAACAAACATGTCTAAAGGCGAGGAATTGTTTAC	Envy GFP
	LB2960	Envy-02W-RPL3t.AS	GATACAATACATACGATATAATATCAAATCAAAACACttaGGATCCttaGGATCCTTTGTAC
PTDH3-mNeonGreen	LB2961	02W-TDH3p-mNeon.S	GACACACAAACAAATTTAAATTACAAAACATAAACAAACatggtttctaagggtgaagaagataac	mNeonGreen
	LB2962	mNeon-02W-RPL3t.AS	GATACAATACATACGATATAATATCAAATCAAAACACttaGGATCCcttgtacaattcgtcc
LV3-PASC1	LB3154	02W-LV3-ASC1p.S	aggaatactctgaataaaacaacttatataataaaaatgcCCGAATGCATCTTCTCCAGAAG	P. occidentalis gDNA
	LB3155	02W-ASC1p.AS	TGTGTATATGTATGAATGCTGTTACAG
LV3-PCYC1	LB3156	02W-LV3-CYC1p.S	aggaatactctgaataaaacaacttatataataaaaatgcCGTAGCAGGCGTTTGTTAGA	P. occidentalis gDNA
	LB3157	02W-CYC1p.AS	TTTTTAATGAATAATATATGGTTTGTTACAG
LV3-PFBA1	LB3158	02W-LV3-FBA1p.S	aggaatactctgaataaaacaacttatataataaaaatgcCGGTATCAGCTTCCACCTCG	P. occidentalis gDNA
	LB3159	02W-FBA1p.AS	TTTTATTTGTTTGTGTGGTATATGTATGTG
LV3-PGPM1	LB3064	02W-LV3-GPM1p.S	aggaatactctgaataaaacaacttatataataaaaatgcGGCATTGGTTTTTCCGACTACG	P. occidentalis gDNA
	LB3065	02W-GPM1p.AS	TGTGTTCTGTTTGTATTGTTGTGTTTTG
LV3-PHHF1	LB3160	02W-LV3-HHF1p.S	aggaatactctgaataaaacaacttatataataaaaatgcGCCATTTTCGTTGGTTGATGAG	P. occidentalis gDNA
	LB3161	02W-HHF1p.AS	TTTTTATTTGTTGATAATATTATTAATATATATTGATCG
LV3-PHHF2	LB3162	02W-LV3-HHF2p.S	aggaatactctgaataaaacaacttatataataaaaatgcCGGTCGACTTTTGGAATCTTCTG	P. occidentalis gDNA
	LB3163	02W-HHF2p.AS	TGTTGATTGTGTGTATATATATATAAAATATTTTGTTAAG
LV3-PHTB2	LB3164	02W-LV3-HTB2p.S	aggaatactctgaataaaacaacttatataataaaaatgcCCTGCTTTACCACCTTTACCG	P. occidentalis gDNA
	LB3165	02W-HTB2p.AS	TGTTGTTTATATGATTTGTTGGTTAGTTTTGG
LV3-PPGK1	LB3166	02W-LV3-PGK1p.S	aggaatactctgaataaaacaacttatataataaaaatgcGCCTCCTCCTTAGATTAAGCTTG	P. occidentalis gDNA
	LB3167	02W-PGK1p.AS	TCTGTGTTCTGCTTGTGTGTG
LV3-PRNR2	LB3168	02W-LV3-RNR2p.S	aggaatactctgaataaaacaacttatataataaaaatgcCCATTGTTGTCCATTCTGGTATTCC	P. occidentalis gDNA
	LB3169	02W-RNR2p.AS	GGGATATATTTATGTAGTAGCTCTTTGTTC
LV3-PTEF1	LB3170	02W-LV3-TEF1p.S	aggaatactctgaataaaacaacttatataataaaaatgcTGAAGAAAGAATGGAGGAGGG	P. occidentalis gDNA
	LB3136	02W-TEF1p.AS	TGTTAAATTAAATAAGAATTACTTGTTAAATGAAGG
LV3-PTEF2	LB3171	02W-LV3-TEF2p.S	aggaatactctgaataaaacaacttatataataaaaatgcGGAGATCGGTTCAGCACAACG	P. occidentalis gDNA
	LB3172	02W-TEF2p.AS	TGTTAAATTATATAAGACTTTCTTGTCAAAAG
LV3-PTPI1	LB3173	02W-LV3-TPI1p.S	aggaatactctgaataaaacaacttatataataaaaatgcCCTGGTCTACCCATATTGAGTCG	P. occidentalis gDNA
	LB3174	02W-TPI1p.AS	TTTGCTGTTGTATTCTAATATGTTCTATTC
TASC1-LV5	LB3175	02W-ASC1t.S	TTTTTTTTTCACACATGGAAGGAAAAAG	P. occidentalis gDNA
	LB3176	02W-ASC1t-LV5.AS	tgttataattattttcttattttgatgtaatataaagagGCCGTTGTGACCAACAAAGTCG
TCYC1-LV5	LB3177	02W-CYC1t.S	TTTTAGTTAGACTCTTTATTTATTACTATACTTG	P. occidentalis gDNA
	LB3178	02W-CYC1t-LV5.AS	tgttataattattttcttattttgatgtaatataaagagGGGGACAAAGAGGTTAAGCTTTGG
TENO2-LV5	LB3179	02W-ENO2t.S	GTTCTGGTTTAACTCGTTAAAGATATATAG	P. occidentalis gDNA
	LB3180	02W-ENO2t-LV5.AS	tgttataattattttcttattttgatgtaatataaagagGCGAGGATTTAATGTACAGTGCAATTG
THTB2-LV5	LB3181	02W-HTB2t.S	GTTTGATCACAAGTCTCTCATCAAAAC	P. occidentalis gDNA
	LB3182	02W-HTB2t-LV5.AS	tgttataattattttcttattttgatgtaatataaagagGGGACGACATTCCTTGGGTCTC
TPGK1-LV5	LB3183	02W-PGK1t.S	ATCGTGGACTAATTTCACTCCATT	P. occidentalis gDNA
	LB3184	LB3184-02W-PGK1t-LV5.AS	tgttataattattttcttattttgatgtaatataaagagGCCGAAATTGGATCCGTGGAGC
TRNR2-LV5	LB3185	LB3185-02W-RNR2t.S	GCTCTCCACCGCCACGCCA	P. occidentalis gDNA
	LB3186	LB3186-02W-RNR2t-LV5.AS	tgttataattattttcttattttgatgtaatataaagagGGCCTCTTTGTAAGTGCGACG
TTPI1-LV5	LB3187	LB3187-02W-TPI1t.S	TTCTGCGGACTATTTCCTTTCTCG	P. occidentalis gDNA
	LB3188	LB3188-02W-TPI1t-LV5.AS	tgttataattattttcttattttgatgtaatataaagagGCCAACAAAACGTCAACAGGG
PASC1-mNeonGreen	LB3189	02W-ASC1p-mNeon.S	CTTCTTTCAATAGCTCTGTAACAGCATTCATACATATACACAatggtttctaagggtgaagaag	mNeonGreen
	LB2962	mNeon-RPL3t.AS	GATACAATACATACGATATAATATCAAATCAAAACACttaGGATCCcttgtacaattcgtcc
PCYC1-mNeonGreen	LB3190	02W-CYC1p-mNeon.S	CCTCCTTTCATTCTGTAACAAACCATATATTATTCATTAAAAAatggtttctaagggtgaagaag	mNeonGreen
	LB2962	mNeon-RPL3t.AS	GATACAATACATACGATATAATATCAAATCAAAACACttaGGATCCcttgtacaattcgtcc
PFBA1-mNeonGreen	LB3191	02W-FBA1p-mNeon.S	CGTAGAATTATCACATACATATACCACACAAACAAATAAAAatggtttctaagggtgaagaag	mNeonGreen
	LB2962	mNeon-RPL3t.AS	GATACAATACATACGATATAATATCAAATCAAAACACttaGGATCCcttgtacaattcgtcc
PGPM1-mNeonGreen	LB3192	02W-GPM1p-mNeon.S	GTCACAGAATAACAAAACACAACAATACAAACAGAACACAatggtttctaagggtgaagaag	mNeonGreen
	LB2962	mNeon-RPL3t.AS	GATACAATACATACGATATAATATCAAATCAAAACACttaGGATCCcttgtacaattcgtcc
PHHF1-mNeonGreen	LB3193	02W-HHF1p-mNeon.S	CGATCAATATATATTAATAATATTATCAACAAATAAAAAatggtttctaagggtgaagaag	mNeonGreen
	LB2962	mNeon-RPL3t.AS	GATACAATACATACGATATAATATCAAATCAAAACACttaGGATCCcttgtacaattcgtcc
PHHF2-mNeonGreen	LB3194	02W-HHF2p-mNeon.S	CACTTAACAAAATATTTTATATATATATACACACAATCAACAatggtttctaagggtgaagaag	mNeonGreen
	LB2962	mNeon-RPL3t.AS	GATACAATACATACGATATAATATCAAATCAAAACACttaGGATCCcttgtacaattcgtcc
PHTB2-mNeonGreen	LB3195	02W-HTB2p-mNeon.S	CGAATATTCGTTAACCAAAACTAACCAACAAATCATATAAACAACAatggtttctaagggtgaagaag	mNeonGreen
	LB2962	mNeon-RPL3t.AS	GATACAATACATACGATATAATATCAAATCAAAACACttaGGATCCcttgtacaattcgtcc
PPGK1-mNeonGreen	LB3196	02W-PGK1p-mNeon.S	CACCCAGACACACACACACACACACAAGCAGAACACAGAatggtttctaagggtgaagaag	mNeonGreen
	LB2962	mNeon-RPL3t.AS	GATACAATACATACGATATAATATCAAATCAAAACACttaGGATCCcttgtacaattcgtcc
PRNR2-mNeonGreen	LB3197	02W-RNR2p-mNeon.S	GCCACAAATTGAACAAAGAGCTACTACATAAATATATCCCatggtttctaagggtgaagaag	mNeonGreen
	LB2962	mNeon-RPL3t.AS	GATACAATACATACGATATAATATCAAATCAAAACACttaGGATCCcttgtacaattcgtcc
PTEF2-mNeonGreen	LB3198	02W-TEF2p-mNeon.S	CCTAGCTCTTTTGACAAGAAAGTCTTATATAATTTAACAatggtttctaagggtgaagaag	mNeonGreen
	LB2962	mNeon-RPL3t.AS	GATACAATACATACGATATAATATCAAATCAAAACACttaGGATCCcttgtacaattcgtcc
PTPI1-mNeonGreen	LB3199	02W-TPI1p-mNeon.S	CAGTACAATAGAATAGAACATATTAGAATACAACAGCAAAatggtttctaagggtgaagaag	mNeonGreen
	LB2962	mNeon-RPL3t.AS	GATACAATACATACGATATAATATCAAATCAAAACACttaGGATCCcttgtacaattcgtcc
mNeonGreen-TASC1	LB3192	GPM1p-mNeon.S	GTCACAGAATAACAAAACACAACAATACAAACAGAACACAatggtttctaagggtgaagaag	mNeonGreen
	LB3201	02W-mNeon-ASC1t.AS	CCAGGTTCTTCTTTTTCCTTCCATGTGTGAAAAAAAAAttaGGATCCcttgtacaattcgtcc
mNeonGreen-TCYC1	LB3192	GPM1p-mNeon.S	GTCACAGAATAACAAAACACAACAATACAAACAGAACACAatggtttctaagggtgaagaag	mNeonGreen
	LB3202	02W-mNeon-CYC1t.AS	GTAAATAAACAAGTATAGTAATAAATAAAGAGTCTAACTAAAAttaGGATCCcttgtacaattcgtcc
mNeonGreen-TEFM1	LB3192	GPM1p-mNeon.S	GTCACAGAATAACAAAACACAACAATACAAACAGAACACAatggtttctaagggtgaagaag	mNeonGreen
	LB3203	02W-mNeon-EFM1t.AS	CAACTATATTACGGATGTTAAATTTTACACAAAAGAATttaGGATCCcttgtacaattcgtcc
mNeonGreen-TENO2	LB3192	GPM1p-mNeon.S	GTCACAGAATAACAAAACACAACAATACAAACAGAACACAatggtttctaagggtgaagaag	mNeonGreen
	LB3204	02W-mNeon-ENO2t.AS	GTATAAATACTATATATCTTTAACGAGTTAAACCAGAACttaGGATCCcttgtacaattcgtcc
mNeonGreen-THTB2	LB3192	GPM1p-mNeon.S	GTCACAGAATAACAAAACACAACAATACAAACAGAACACAatggtttctaagggtgaagaag	mNeonGreen
	LB3205	02W-mNeon-HTB2t.AS	GAAACAAGTAGTTTTGATGAGAGACTTGTGATCAAACttaGGATCCcttgtacaattcgtcc
mNeonGreen-TIDP1	LB3192	GPM1p-mNeon.S	GTCACAGAATAACAAAACACAACAATACAAACAGAACACAatggtttctaagggtgaagaag	mNeonGreen
	LB3206	02W-mNeon-IDP1t.AS	GAAAAGGATGGGCCCGAGAACACAAACCAACCGGCATGAttaGGATCCcttgtacaattcgtcc
mNeonGreen-TPGK1	LB3192	GPM1p-mNeon.S	GTCACAGAATAACAAAACACAACAATACAAACAGAACACAatggtttctaagggtgaagaag	mNeonGreen
	LB3207	02W-mNeon-PGK1t.AS	CGGAATATGCCAAAAAAATGGAGTGAAATTAGTCCACGATttaGGATCCcttgtacaattcgtcc
mNeonGreen-TRNR2	LB3192	GPM1p-mNeon.S	GTCACAGAATAACAAAACACAACAATACAAACAGAACACAatggtttctaagggtgaagaag	mNeonGreen
	LB3208	02W-mNeon-RNR2t.AS	CATAAACAGATCGAAACTCCTGGCGTGGCGGTGGAGAGCttaGGATCCcttgtacaattcgtcc
mNeonGreen-TRPL15A	LB3192	GPM1p-mNeon.S	GTCACAGAATAACAAAACACAACAATACAAACAGAACACAatggtttctaagggtgaagaag	mNeonGreen
	LB3209	02W-mNeon-RPL15At.AS	GAGATAGGGCCAATAAACGGTTGAGGTGGATCAAGACGCttaGGATCCcttgtacaattcgtcc
mNeonGreen-TSRP54	LB3192	GPM1p-mNeon.S	GTCACAGAATAACAAAACACAACAATACAAACAGAACACAatggtttctaagggtgaagaag	mNeonGreen
	LB3210	02W-mNeon-SRP54t.AS	GATATATAGATATAATAGGAAGGGAGTAGGGGAGGAAGCAAAttaGGATCCcttgtacaattcgtcc
mNeonGreen-TTPI1	LB3192	GPM1p-mNeon.S	GTCACAGAATAACAAAACACAACAATACAAACAGAACACAatggtttctaagggtgaagaag	mNeonGreen
	LB3211	02W-mNeon-TPI1t.AS	GCACCAGAGAAACATACGAGAAAGGAAATAGTCCGCAGAAttaGGATCCcttgtacaattcgtcc
mNeonGreen-TVMA2	LB3192	GPM1p-mNeon.S	GTCACAGAATAACAAAACACAACAATACAAACAGAACACAatggtttctaagggtgaagaag	mNeonGreen
	LB3212	02W-mNeon-VMA2t.AS	CGGATCAAAATGAGGTGATGGCGGCTGACTCGGTGTAAttaGGATCCcttgtacaattcgtcc
ARO4-LV3 UP homology	LB2936	BglII-02W-ARO4.S	CCTCTGACAGTATGGAACGCAAACTTCTGTCTAGTGGATATAGGGGAATCCCTTTTCTCGGATATCC	P. occidentalis gDNA
	LB2937	02W-ARO4-LV3-UP.AS	gcatttttattatataagttgttttattcagagtattcctCTAACTAGGCCCTTTAGATGAAACG
PTDH3-PaAROZ	LB2940	02W-TDH3p-PaAROZ.S	GATTAATCAATAGACACACAAACAAATTTAAATTACAAAACATAAACAAACatgccatccaagttggccatc	P. occidentalis gDNA
	LB2941	PaAROZ-RPL3t-02W.AS	CGAGAATATAAAAGATACAATACATACGATATAATATCAAATCAAAACACttacaaggcagcggataaagacaac
LV5-ARO4 DOWN homology	LB2944	LV5-02W-ARO4-DOWN.S	CctctttatattacatcaaaataagaaaataattataacaCACTGTACAATCCGTTTCAAGTG	P. occidentalis gDNA
	LB2945	02W-ARO4-DOWN-BglII.AS	ATGTCGCTGGCCGGGTGACCCGGCGGGGACGAGGCAAGCTAAAGAATCAAACTTGTTCAGATCACCAGG
ARO4 gRNA LEFT	LB525	pCas-Cas9gRNA.S	TATATATATACATGAGAAGAACGGCATAGTGCGTGTTTATGCTTAAATGC	pCas
	LB2931	02W-ARO4-gRNA1.AS	CACAGATTCACAAGATGTCAAAAGTCCCATTCGCCACCCGAA
ARO4 gRNA RIGHT	LB2930	02W-ARO4-gRNA1.S	TGACATCTTGTGAATCTGTGGTTTTAGAGCTAGAAATAGCAAGT	pCas
	GC2896	SNR52t_R	CGCAAACTTCTGTCTAGTGGATA
01b-LV3 UP homology	LB3026	pCas-02W-01b-UP.S	CCTCTGACAGTATGGAACGCAAACTTCTGTCTAGTGGATATAGGGCGAGCAACAAAACAAGCAAACC	P. occidentalis gDNA
	LB3027	02W-01b-UP-LV3.AS	gcatttttattatataagttgttttattcagagtattcctGCAAGAAAACTAAAAACCATCACCTGC
LV5-01b DOWN homology	LB3028	02W-01b-LV5-DOWN.S	CctctttatattacatcaaaataagaaaataattataacaGGGTGTGGATCGTCTTCCAC	P. occidentalis gDNA
	LB3029	02W-01b-DOWN-pCas.AS	ATGTCGCTGGCCGGGTGACCCGGCGGGGACGAGGCAAGCTAAAGCCTCAACGTGAAGTGCAGATGGTC
PTDH3-ARO4FBR UP	LB3048	02W-TDH3p-ARO4FBR.S	GACACACAAACAAATTTAAATTACAAAACATAAACAAACATGTCAGATTCAAGATCCAACTCAGC	P. occidentalis gDNA
	LB3049	02W-ARO4-K225L.AS	aaGGTGACACCCATGAAGTGGTGG
ARO4FBR-TEFM1 DOWN	LB3050	02W-ARO4-K225L.S	GCAGCCGACAACTCCCACCACTTCATGGGTGTCACCttGTCCGGTTTGGCTGCCATCATC	P. occidentalis gDNA
	LB3051	02W-ARO4FBR-EFM1t.AS	CAACTATATTACGGATGTTAAATTTTACACAAAAGAATCTATTTTTTAAGAGCTCTTCTTGCCTTG
01b gRNA LEFT	LB525	pCas-Cas9gRNA.S	TATATATATACATGAGAAGAACGGCATAGTGCGTGTTTATGCTTAAATGC	pCas
	LB3025	02W-01b-gRNA3.AS	TACAAGGCACGCTACCAAAAAAAGTCCCATTCGCCACCCGAA
01b gRNA RIGHT	LB3024	02W-01b-gRNA3.S	TTTTGGTAGCGTGCCTTGTAGTTTTAGAGCTAGAAATAGCAAGT	pCas
	GC2896	SNR52t_R	CGCAAACTTCTGTCTAGTGGATA
ARO3-LV3 UP homology	LB3062	pCas-BglII-02W-ARO3-UP.S	CCTCTGACAGTATGGAACGCAAACTTCTGTCTAGTGGATATAGGCGGTCACGTGTGCAAGTACC	P. occidentalis gDNA
	LB3063	02W-ARO3-LV3.AS	gcatttttattatataagttgttttattcagagtattcctGCTTATTCTTGAGCTCGTCGAAGG
PTDH3-aroB	LB3074	02W-TDH3p-aroB.S	GACACACAAACAAATTTAAATTACAAAACATAAACAAACatggagaggattgtcgttactctcg	E. coli gDNA
	LB3075	aroB-02W-IDP1t.AS	GGAGAAAAGGATGGGCCCGAGAACACAAACCAACCGGCATGAttacgctgattgacaatcggcaa
TIDP1-LTP1	LB3081	02W-IDP1t.S	TCATGCCGGTTGGTTTGTGTTC	P. occidentalis gDNA
	LB3078	02W-IDP1t-LTP1.AS	CATCTGTCCACTTGTATGTTTATGCGTTTTCTAAGACCGGCCGAACACGCCAAGAGAAAG
LTP1-PGPM1	LB3079	LTP1-02W-GPM1p.S	CCGGTCTTAGAAAACGCATAAACATACAAGTGGACAGATGGGCATTGGTTTTTCCGACTACG	P. occidentalis gDNA
	LB3065	02W-GPM1p.AS	TGTGTTCTGTTTGTATTGTTGTGTTTTG
PGPM1-aroD	LB3072	02W-GPM1p-aroD.S	GTCACAGAATAACAAAACACAACAATACAAACAGAACACAatgaaaaccgtaactgtaaaagatctcg	E. coli gDNA
	LB3073	aroD-02W-VMA2t.AS	CTACGGATCAAAATGAGGTGATGGCGGCTGACTCGGTGTAAttatgcctggtgtaaaatagttaatacc
LV5-ARO3 DOWN homology	LB3070	02W-LV5-ARO3.S	CctctttatattacatcaaaataagaaaataattataacaGGTTATTTTATGTATCCATGCTTCCAAT	P. occidentalis gDNA
	LB3071	02W-ARO3-pCas-BglII.AS	ATGTCGCTGGCCGGGTGACCCGGCGGGGACGAGGCAAGCTAAAGGCCAAGTATTTTAAGAATGCTTTCCATT
ARO3 gRNA LEFT	LB525	pCas-Cas9gRNA.S	TATATATATACATGAGAAGAACGGCATAGTGCGTGTTTATGCTTAAATGC	pCas
	LB3057	02W-ARO3-gRNA2.AS	CAAGGAAGTTTGCCCTTGATAAAGTCCCATTCGCCACCCGAA
ARO3 gRNA RIGHT	LB3056	02W-ARO3-gRNA2.S	ATCAAGGGCAAACTTCCTTGGTTTTAGAGCTAGAAATAGCAAGT	pCas
	GC2896	SNR52t_R	CGCAAACTTCTGTCTAGTGGATA
03b-LV3 UP homology	LB3125	02W-03b-UP-BglII.S	CCTCTGACAGTATGGAACGCAAACTTCTGTCTAGTGGATATAGGGGTTGTGGAAAATAGCGTAAATCC	P. occidentalis gDNA
	LB3126	02W-03b-UP-LV3.AS	gcatttttattatataagttgttttattcagagtattcctCCAACTAATTCGACCTTCTCAGG
LV5-03b DOWN homology	LB3127	02W-LV5-03b-DOWN.S	CctctttatattacatcaaaataagaaaataattataacaGGTCAGGTTGGCTTTCAAATCC	P. occidentalis gDNA
	LB3128	02W-03b-DOWN-BglII.AS	ATGTCGCTGGCCGGGTGACCCGGCGGGGACGAGGCAAGCTAAAGGCTAATTGGATCTTGTGATACTCC
PTDH3-AROY	LB3131	02W-TDH3p-AroY.S	CAATAGACACACAAACAAATTTAAATTACAAAACATAAACAAACatgaccgccccaatccaag	Synthetic DNA
	LB3132	02W-AroY-SRP54t.AS	GATATATAGATATAATAGGAAGGGAGTAGGGGAGGAAGCAAAttacttggcggaaccttgattc
TSRP54-LTP1	LB3133	02W-SRP54t.S	TTTGCTTCCTCCCCTACTCCC	P. occidentalis gDNA
	LB3134	02W-SRP54t-LTP1.AS	CATCTGTCCACTTGTATGTTTATGCGTTTTCTAAGACCGGGGGAGAGCATCTTTGTGGC
LTP1-PTEF1	LB3135	02W-LTP1-TEF1p.S	CCGGTCTTAGAAAACGCATAAACATACAAGTGGACAGATGTGAAGAAAGAATGGAGGAGGG	P. occidentalis gDNA
	LB3136	02W-TEF1p.AS	TGTTAAATTAAATAAGAATTACTTGTTAAATGAAGG
PTEF1-CaHQD2	LB3137	02W-TEF1p-HQD2.S	CTCCTTCATTTAACAAGTAATTCTTATTTAATTTAACAatgtcccaagccttcaccg	Synthetic DNA
	LB3138	02W-HQD2-RPL15At.AS	GAGATAGGGCCAATAAACGGTTGAGGTGGATCAAGACGCttacaacttgatttcagcatcttgtc
TRPL15A-LV5	LB3139	02W-RPL15At.S	GCGTCTTGATCCACCTCAACC	P. occidentalis gDNA
	LB3140	02W-RPL15At-LV5.AS	tgttataattattttcttattttgatgtaatataaagagGGACATTGTGTGTGTGTGTTATCTTC
TSRP54-LV5	LB3133	02W-SRP54t.S	TTTGCTTCCTCCCCTACTCCC	P. occidentalis gDNA
	LB3141	02W-SRP54t-LV5.AS	tgttataattattttcttattttgatgtaatataaagagGGGGAGAGCATCTTTGTGGC
PTEF1-ScPAD1	LB3142	02W-TEF1p-PAD1.S	CTCCTTCATTTAACAAGTAATTCTTATTTAATTTAACAATGCTCCTATTTCCAAGAAGAAC	S. cerevisiae gDNA
	LB3143	02W-PAD1-RPL15At.AS	GAGATAGGGCCAATAAACGGTTGAGGTGGATCAAGACGCTTACTTGCTTTTTATTCCTTCCCAACG
PTDH3-Ec.ecdC	LB3144	02W-TDH3p-ecdC.S	GACACACAAACAAATTTAAATTACAAAACATAAACAAACATGCAGAACCCGATAAATGACTTAAG	Synthetic DNA
	LB3145	02W-ecdC-SRP54t.AS	GATATATAGATATAATAGGAAGGGAGTAGGGGAGGAAGCAAACTACTTTTTGTCTGAAAAAAGCTCGG
PTDH3-CaHQD2	LB3146	02W-TDH3p-HQD2.S	GACACACAAACAAATTTAAATTACAAAACATAAACAAACatgtcccaagccttcaccg	Synthetic DNA
	LB3147	02W-HQD2-SRP54t.AS	GATATATAGATATAATAGGAAGGGAGTAGGGGAGGAAGCAAAttacaacttgatttcagcatcttgtc
PTEF1-Kp.aroY	LB3148	02W-TEF1p-AroY.S	CTCCTTCATTTAACAAGTAATTCTTATTTAATTTAACAatgaccgccccaatccaag	Synthetic DNA
	LB3149	02W-AroY-RPL15At.AS	GAGATAGGGCCAATAAACGGTTGAGGTGGATCAAGACGCttacttggcggaaccttgattc
PTEF1-Ec.ecdC	LB3150	02W-TEF1p-ecdC.S	CTCCTTCATTTAACAAGTAATTCTTATTTAATTTAACAATGCAGAACCCGATAAATGACTTAAG	Synthetic DNA
	LB3151	02W-ecdC-RPL15At.AS	GAGATAGGGCCAATAAACGGTTGAGGTGGATCAAGACGCCTACTTTTTGTCTGAAAAAAGCTCG
