## Supplementary Data 3 - P. occidentalis promoters and terminators for "Screening non-conventional yeasts for organic acid tolerance and engineering *Pichia occidentalis* for production of *cis*,*cis*-muconic acid"

### Sheet: Sheet1
DNA	Size (bp)	Sequence (5ʹ – 3ʹ)a
PASC1	513	CCGAATGCATCTTCTCCAGAAGTTCGGCAAAGTTGTCTAGGAACGACACCAACTTCTTTTCCGTCTCATGGATCGACCCGATTCTCTCCTTTACATATGTGTGTGCTTGAGCTTTTGTATCCATCTTAGAACTCCTAATATTCCAATGCTTCTCTGATTCAATTCTAGGGTTACTCGATTTTTTTTCCCCTTGTTGTTTCTGCTTCTTCTGCACTCCTTAGGATCTGTACTTCTCCTCTAGAGCTATCCTCACAACACCTGGTGCCTTTATCATTCTGTAGATAAACAGAGCCTCATTTGGTTAACATTTGTTTCCTTTTTAGTTTTATTCTTTTATTTTTATTTTTATTTTTCCAATTCTGCAACCCTCTGTCCGGGCACGTGAGCAGCCAAGGGTTT…
PCYC1	531	CGTAGCAGGCGTTTGTTAGAATGCATTGTGATATAGATATGACAATCAAACGTGAACAGTCGCAAATATATCTATGTGGGAAAGCTATTGAATGTAGAACGCTCAAGTTTCCAAACAGAATTCCTCTATGTATGTAATGACAGTATATTGATGTATCAGATACCAGTACAAGATTCCAAACAGAGGGTAAACTTATAAGCTAACAACAGGACTTGCTACTTTTCGGATATCGGTCACGTCTACAGTGGCAAATTGATGTCTTTGCCTCTACTAGGAGCGTTCAAATATCCAAATTTGCCACCCGATATAAAACTGGTAAAAGGGAGAGGAGCAGTAGGCGAGAAAGAGTGTAGAAGGCGATAAACGGGGAAACAAAACGCAAAAACCCGAAACTCTCAC…
PFBA1	628	CGGTATCAGCTTCCACCTCGTGTCTGGCGGAATCGCCGCCCATCGTGATCCTCTGCGCCCGCACGTGACCGCAGCAATCGCCCACGTTGTACGTCGGTGTGGTCACCCCTTTTTTTGCAGCCCCGTTGCCCGACTTCCCATTTCTTGTTTTCGAGCCCCCGCCTTCTTTCGCCGGCGCCGTCGATCGACGTTGGGGTTGGCTCCGGCTTGCTTGTTTGGGATTTTTCCTTTTTTTTTGTTTTTCTCCCGCTGCGCTACTCTCTTCCATAGAGGATGACCCCGGGGAGTTTTGATCCGCTTATAATTACATGATTCTCCGGGGGAGAGAGGAATCCGGTGGGTTGATTGTGTTGATATTGCGAGGGCTAATAATAATAAACGTAATGGTGATGATTATTT…
PGPM1	746	GGCATTGGTTTTTCCGACTACGAGCAGCGTGCAATGTCTCTTTCTCCTCTATTTTCCGACTACGAGCAGCGTGCAATATCTCTTCCTCTACTTCTCCTTTCATAATATCACAGCTTGAAATGTGCATCGATCCAGTGTACTGTGAACCTGCCAATGCCTCTTCCCCCTATTTTCCGAATACAATCAAGAGGCAATATCTCTTCCCCTCCTGTTTTGCTTTTCTAAATGGTAGATCTTATTCGAACTCCCGCTGCCCTATACAGCTTTCTAATTCTTTCCTGATTCCCCACGGTTACCGTTCCTTGCATCCAAAACTCGCCTGCCCTGATCCATGTGTTAAAAACATGCAATACTCGATAGAAATCCGACATCCAAAACGGAAAATTTCAACCACAGAAG…
PHHF1	861	GCCATTTTCGTTGGTTGATGAGTGGAGCTATAGAGGAAATATAGAGGGGGGAAGGGAGGAGAGAGAAGAAAAAGGAGAACAGAAAAGCAGGAGAGTAAGACAGAAGAAAGAAGGAAAGGAAAGGAAAGGATATTATCTTATATATATGTATACATAGCTATATTTATCAACATACCTGTAAACAAGATAATCCATATTTATTAAAAAGGGCGAGATCCCCTTACAATAGTAATAAAACACATCGTTCTTACATTTAATATTGGTCACAGTATAATTTCTTTTTTTTTTTCTGTCCACACACAGTGGAAAATAAGATCAATCTATTTCTGATACGTTGATAATACTATGATTCCTATATTTGTTATATGAGAAGTATATGAAAAAAGAGTGCGTATACAG…
PHHF2	629	CGGTCGACTTTTGGAATCTTCTGATTTCTCTCAAAGCGACGGTACCTGGCTTATATCTGTGAGGCTTCTTGACACCACCCGAGGTTGGTGCTGATTTTCTGGCAGCCTTGGAGGCCAATTGTTTTCTTGGTGCCTTACCACCGGTGGATTTTCTTGCGGTTTGCTTGGTTCTAGCCATTGTGTGTGTGGATGGAGAGGGAAGGAAGGCATTTGAGGACTCCCCAGACAAACAGCGGCTCATTCCCCACTAGACCAGGTGGGAACCGTCCCGCTTTTATAGCTCGCAGAGACGCTCGCCCTCCAACGAAGGCTCATTCGGAAGTGTCAGTCCAGAATTAGAGCTTATCGGTGCGTAAACAACGGACCGGGCTGAGGTTTACTGTGAGCCCCGTGTAATTA…
PHTB2	680	CCTGCTTTACCACCTTTACCGCCGGACATTTTTATTTTATGATATGTATTTAGTTTGTTGTTTTGTAATGTGAATTACTTGATTATAGAAAGAATAACGTAGTGAATTATTGTCTTTCTTATCTGAACATGTTCTCTCTCTTCAATGTTGAATCGGGGATTTGTCTTGTATTTATAACAAACAGAACCGACACCAGCTTCAACAAAGCGTGCCTATTTTGCACAGCGTAAAAGTCGGACCGCCCAACGGTAAACCAGAGACCGCCAGGTCCACTCCGCGTAAATTTGGGACTCGCGGTCCAATGTTTACACCACAGCAGTTAAAAACTGGACCGCCATTCTTGGTGCGAAACTTGGCAAAACCAACCCACCGATCAAAGAAAAAATATTTTGCTCGATT…
PPGK1	1227	GCCTCCTCCTTAGATTAAGCTTGATGGATTGAGCCCGAGTTCTCAAGTTTTTGAGCCTACTGACCAACCTGTTATTTTTTTTATCTTGATGTTAACTACTTTTGATGAACTAAAATGCACATGCTACGAAAAACAATTTGATAGATCTACGTATATTTACCAACTCAAGACAAAGAAGAAACATCTACCCACCCGATTGGCGGGAGTGCCCTCTGAAACGAAACGACATCACCACCATCTTCAGCAATAAATGGACAATTCCATCATGACACCGATAGGCGAATCCTGGCTATGTTTTATTTTTCCATACGAGTTATCCGTCTATTTTTTTGTTTTGTGACCTGTCTTTATTCTATTTTTCCATGGATATGTTTCTTTTTTTTCGAATGTCCTCCTCCA…
PRNR2	1016	CCATTGTTGTCCATTCTGGTATTCCACAAGAAGAAAGAATCCAGAGATATAAATTATTCAAAGAATACAACAAGCGTATCTGTGTTTCCACCGATGTGTTTGGTAGAGGTATTGATATTGAAAGAATCAATTTGGCAATTAATTACGACATGCCAAGTGAAGCCGATCAATATTTACACAGAGTTGGTAGAGCTGGTAGATTTGGTACCAAAGGTCTAGCTGTTTCCTTTATTTCGAATGAAAAAGATCAAGAAATCTTGGATACCATTCAAGATAGATTCGATGTCAAGATCCAAGAATTTCCAGCAGAAGGTGTCGATTCCTCAACATACATGAACACTTGAGTTTGGAAATATTACTCGAGAATAGCAAAGGAAAACTGATAAACTTGTGAATGGA…
PTDH3	1235	CCAGAAAAAAAACAGACAGGAAAGATCCGGGACGCAACAATCGGCCAATAGACAATGTACGCTAAAGACCACAATCCAACAAAGAAAAAACACAGACGCAGAGTGGGGGAAGGCGTCGTAGTTAGTCTTTGACGAGAAGGTATGGCGTAGATTGGACAGTGGGCCGGCTCCCCCAACAGCAGCAACAGCCTCCAGGGAAAGAGAAGGAATGAACCGAGCAGAGGGGAATAGTTCTCCGGAGATTGGCATGGATCGGGAGGGGGTGGCGCCGAATTGATCCAGAAACGTGGCAGAAAGAGAGGTTGTTTGGCTGTTTCCATCCATTATTACAGACTTCCTCTACGTGGCACAGCGCAACAGAAAAATTCCACCCTGCATCTCTCTGCACCGGGCAACCCA…
PTEF1	1488	TGAAGAAAGAATGGAGGAGGGTTATTGCTGAATGACAGAGACAAAAAATGGGGAGGTTTGGAGCCAATTGAGGTGTGAAGCTGACCACAATCAAAAAAGAAAGGTTGATCAACAACGTGCAATAATCATGTAAAATAAGAACAGTAATAGGAAAGATAACCAATCTCTCAAGAATCACAATAATCAGACTCGCACTTTATTACCGTAATCGGGCAGGCGAATTGCCGCACCCAATAGATCCATGCAAAATCTGATTGTGTCATAACTGTAGAGCTAAAGAGTGGTTGGGTTGATAGAAATGAAAAGATGTCACTCTTTCGGAATACGATCAACAAGATTCTGTCAGAGTTGAAGACTCCCAAACCTTAATTTTTCGTTAGACTTCGGCCTTACCACCCA…
PTEF2	526	GGAGATCGGTTCAGCACAACGGACATATCTACAGTCCAGTTGATTGGGGGGTCGCCGTAAACAGGGATTGAGCGGCATCCATGGCCGTGATGACACCTGCCGTAGTAGGGCTTAGAGTACTACCATCATTGGCTAAAGGAGATTAATAAGAGTAATTGTAGCAGTAAGATTATAACAAATAACAATATACCTAATAATTAAAATAATAATATAAATAATAATATAAATAGATCCAGAGGTTACCCGGCCTGGAAAACGTTTTTTTTTTTCACAAAAAAACACACAAACAAAAAATGATTTTTTTTCAGGGATGAAAATTTTTTTCTCATTTTCTTTCAACCTTGTAGTTTTTTATTAAAATTTTTTGCCACTTGTTAGAACATTGCCTATTTTCCTGTT…
PTPI1	818	CCTGGTCTACCCATATTGAGTCGCCCCTCCCCTTTATTTTATTCCCTCTTCTATTAATTTCGGCTTTTTTTTTTTTTTTTTACTTCTACTCTTACAATATGATCCCATTTCATTATTTTACTTTTCCACTTCTCTACCCTTACTACTGTTTCCCATTTTTTTTTACTTTTCCACTCTACTCTTACTACCGTATTCCACATTTGATTTTATCTTTTGCTATTTGGCTCTTACTTCCACAACTCGATTTTCTCTATTCTGTCTTTCTTGTTTTTTCAGAAGGTGTGTGGGGTTGTCCGAATAAGGTTTAGCGAACAGGGCAATACAGCAAAAGAAAAACCAGATACAGAAACAGCAAGAAAAAAAAGGTCAAACAATCGGAGGAAGAAGGAAAAATCAAAA…
TASC1	513	taaTTTTTTTTTCACACATGGAAGGAAAAAGAAGAACCTGGTGTTCAAACTCGTGTTTTTTTCTTTTTTCTTGACAATCTTTTTCCTTTAATGTTTGTTTCATTTCTTCCATTTGTTCATTCCCCCCACAATATCCATCTCTTCCATATGATGTTAGAAATAATATTTGCTACTTCGGACACTTTTCAAGTGAATGAGACATATAATTATCACCAAGATCTCTGATGGATTCAACTAATATTGTGTTTTTTGTTTTTTTTTATATCTGCCAATTGGCCGGAGAAACAAGAAAACAATCAATAATAAGCTTAGAACAAGATGATGGATTTTGCAGAGGATTTGAAAAAAAAATGAAGATGAAAATCAGCTTTTCTTGTAGAAGGAAAGCGTGGACCGACG…
TCYC1	531	taaTTTTAGTTAGACTCTTTATTTATTACTATACTTGTTTATTTACATTTCTAAAATTCGTCTTCTAAACTGTCACTAAATCGAGTTATTTCTTAGAGACTATGTGTTATAGCTTATATACTATTTATTGTTTATGACCAAAAATTGATGAATCATTTCTCCCATATATAGTGAATAAATGGTGCATAGTGCTCGATTATACAGCAAACATCCTTACACTGTTGTCTCTGCTACCAACCGCAACACATATCTTACCGTCTTTGCCGACAGCAGGCGAAATGCTGATCCGGGTGATCGCATCTCCAGGTAAATCCCTCTCCGGAATAATCTCAACTTCCTGAAACTCGTATGTCATCACGTTGACCTGGTAGAGGTACAGCTCGCCACTGTCCAACCCAA…
TEFM1	285	taaATTCTTTTGTGTAAAATTTAACATCCGTAATATAGTTGATATATTTTTGTAAAAGTGATGGAATTTATGACTGTGAGTGTATGAGATATAAATTCTTGGTGCGCGGGAAAGTTGTTGAAGTAAACTTGCGATATTCATGTTGATGTTTTTCAATACTTACTTGAAGGACGCATTCGGGAGCTCAGAACAACAAATACTTGGCAAGCAGGGAAACACCTTCGAATATACCATGTCCAAGAAAAATCAAACGATGAAATCGACGGCTTCGGCTTCGACACTCAAACC
TENO2	599	taaGTTCTGGTTTAACTCGTTAAAGATATATAGTATTTATACATCCGTACATACATTTTCAAAAAACAAAAAACATTTTTTGGGTAATACATGGCTATTATACGTACTATATACCATGCTACATTGTGTTGTTTTATATTATTGTATTATATTTTATTATGTTTTAATTCTATACAACGGAAGACACACTGTTTGTCTATACACTCTTTTCTCTCTCTCTACTCCCTAAAGCATCAAGTACCAAAGCAAAGCACAATTATCGATTCCTATCCCATTCACTCATAGTTTCTCCCATTTTATCCTCTCTTCCCCATCACTCTCACATACGGCAACCTATCATCTACTCTCTATTAACAATCTTTCTTTTATACCAATGTATAAAGTCTAATAATGTGGATC…
THTB2	502	taaGTTTGATCACAAGTCTCTCATCAAAACTACTTGTTTCTATTTTATTTAGGGTGTATATTAGTATATAAAAATTAATCAATGGGATTATTTCTATTATTAAAAATTATTAGCCGCAAGGTAATCCAAAATGCTTTCTTTTATTGGAAGTGCTTCTTCAAGATAACCCCATATCATCACGTTGATACTGAGAAATGTGTTAACCGTGTTCACACAAAGCTTCTTTTCCTGCTTCAAAAATGCCCGATCTGATCTCTAAATATCAAAAACACCCGTGCACGACTAAAATGGTATTATTTTCTTATTTTTTGCATTTTTCATTTTTTATTTTTCAGGTTTTATTTTTTCCTATTCTGTTATATTTTTTTTCTGGATTTTTCAAAAAATTTTCATATGATT…
TIDP1	445	taaTCATGCCGGTTGGTTTGTGTTCTCGGGCCCATCCTTTTCTCCACCCCTCTGACTATTTATATCATCCTTTTCTTCCTTTAATTCTACCGATTATTTCTTTTATAGAAGTTTTGTATAGACTACAAAAAAAGGTGAATCTAGTATCTCCAGCCGTGAACCCCGTCAGCTCTGCGTCACGTGTTCCGGGGGTCTCCGAGAACGCGCTCTTTTTCTGTTTACTTTTCACACTCGGGCCAATACGTGTTTCTGCCTATCCTTGGCTCCATTATCGCTGTTTCCTCAAAAATTTGTTGCTAATATACACATTTATATAAGTCAATATAAACAAAAATAGAATATACGAAGATATTGTATTTAACCACCGAAACCATATAAGGTTCTACCTTGTCTCTTAAT…
TPGK1	476	taaATCGTGGACTAATTTCACTCCATTTTTTTGGCATATTCCGTACATTTAAATTTCTACATTTTTTTCTTTTCTCTTTTTTTTATTTCCTTAAATATATATTTCTGTATTCATATTTATATTTATCAATATAGATCCATATATTAATAATTGTTAAGCTATAGATATATTTTACACTGGGTGTGACAAAAGCAAGTTAGTTATAAACAAAGTACTTACTGCCCAAGAGACGCCACTAGGTATTCAATGTGCTCTTTCACCTCTTTGCATACAACAGCTGTGGTGACACCATCGTCTTTGAAATTCGAAAATTCCAATTTTTGATCGCAAAGTAAGGTCTCCATGTTTCTCCAAGTACGCAGTTCAAAATCGAATTTGACAGTATCAATAAATCCGACA…
TRNR2	1195	taaGCTCTCCACCGCCACGCCAGGAGTTTCGATCTGTTTATGAATCTATCTTTCCCACCCAGAGCACAGTGTCAATCCGAGATGGATATGTCTGTATATATCCGTACATATGTTAGATGGGTTTGGAATTCGGGCGCTCGATGCCGAAGTCAGGAGCTCTGTTTCTTGGGCTTCACTTCACTTTACTTTACTTTACTTTACTCTACTTTACTCTACCAGGCCGGACTTTTCTCGAGTCCATCCTCCTGTCTGTTCCTTTTTTCTGTTTCTGGTTCTTTCCTCCTTGTTTTTTTTCTTTTGTCTTTATTTTCAATTCCCAGTCTCCATTTCTCTGGTTGTCCTACATCCAGCGAAACACGCAATGTATAATATAATATAATACGAATCACCGTAACATAA…
TRPL3	478	taaGTGTTTTGATTTGATATTATATCGTATGTATTGTATCTTTTATATTCTCGATATCTATAAACTCTATAATACAACATGAAAAAATTTCAATCTACATTACTGTAAACCAAAAAATCACCATCCAGGCCGGAGCCTGCCTAGCGTCGATCGACTGCAACTGAAACAGGACAGCGCAGAGCTTTTTTTTCCTTTTTTTTCTTTGATCTTCTTTTCCAATTTTGCATTTTGGCGTCTTTTCTTTTTTTTGCACAGTGCGTGGAAAATTTTTCAATTGTTATTGCCTTTAGGGAAAAATATGAAAATTTTTTTGAGTGAGGAAGGTAGCATGGGCATAGGAAAATCAACTATTTGCCTGTGGATGAGCTTCTCGTGTTATTAGGAGCAATTTGGTCCCTT…
TRPL15A	896	taaGCGTCTTGATCCACCTCAACCGTTTATTGGCCCTATCTCTATGATGTCAGGATGGACAGGAGGGTATCGATTCTTCTGTTCTCTATTCTTTTTTTTTTCTTTTTTGGTTCCATTGGATGATTGTAGTTGTTTTGGTCGTCGGATGTTTCGTCATGTATCCACACTACTTATATAGAACCCCTCTCTTTTGAGTCTTCTGTGTATATACGTATAGACTACTACTATAATTACTAGGATTACCCGATATGCCAAATCTTGATATTAGAACTGGTTTTTCTCTTTTTCCACTTCTCTGATCCATTTTTCTACCGTTACAAAAGGACTCAATTCCTTCTCAGCCAACCTCTTGTCTTCCGACGCTGGCTTCTATTGTCACCCTACACATACAACAAAAAC…
TSRP54	490	taaTTTGCTTCCTCCCCTACTCCCTTCCTATTATATCTATATATCTCTGTACATCTATTTTGTCGAAACATCTCAAAAAATGCTCATACGTTTTCTCTATCCCAACCACAAATCCTCCATCTACCGCCTGTGCTCTCATATCGCAGCACACCTCCCTCTAAAGCCATGCCATAGCTATGATATCATATATCCAATCTTATTGATTAACATGGTACATCAAAACAATAGCGACTGTATTGTATTAAAACCCTCGCTAAGGTTTGTTTATACTTCATTTCCCGCTCTGGGTTAATTTGGACTGATAATTGTATGTGTGTTGGTGAGAGTAGTTATTTATGATGTGAGAGTGTGCAGTGCTCACCCCCCTTCTGCACACACATTCACTGGAGGATCAAGACG…
TTPI1	434	taaTTCTGCGGACTATTTCCTTTCTCGTATGTTTCTCTGGTGCCCTTTCTCCGGTGATGAAGGAGGCAAGAACAACGCAGTAAAGTAAAGCGGTATAACTATTTAGCAATTCTATATAAACCTAATAGACTAAGGTGAACAGACCCCCATGATCTACAAGCTTTCCTCCACCTCCTCGTGTTTGTCCTCACCACCAAACGAATCTAAGAGTATCGAGTCCACCTTCTGTCCTGCGTTCCCACTGTCCTTGAGTCTCCTGATCATCCTTTTATTCTTTGCGATGGCCCGTCTCTCGCACTTGCTGATGCTCCCACTGACTCCAATGGATTCCCATATGACATTCCTTCCTTCTAGGGTTTGGACGAAAAACATGGCTGCCAGCACAGTTTCCACCGCCTC…
TVMA2	575	taaTTACACCGAGTCAGCCGCCATCACCTCATTTTGATCCGTAGAACAATTTCAAAATTTACATAATTATATTTATAAAACAAAAAAAAAAACTCACACAGCAGAACACCAGGTCTCTTTGTATCCATTCCCATTTCTTATATAATTTATTAATTGTATGTATAATATAAGATAGAAAGTAAAGATTTTAAAAAGCCAGTCTGAACAGCAGTCCAGAGAGCTTGAAAATTATTGGTGTCTCCGAATGACGTAGAAAACAGATTCTCCGTTTACTTTGATGGCACAATCCAGACGATGTGTCACACCTTTTCTTCATACGGAAGAAACAGCCGACTGATGAGTTGAACACAGATAAATATCCGAACAAGGTTTATGTCAAAGGTGGTATATTCTGAACGC…
		* Start and stop codons are depicted in green and red, respectively
