## Supplementary Data 4 - P. occidentalis integration loci for "Screening non-conventional yeasts for organic acid tolerance and engineering *Pichia occidentalis* for production of *cis*,*cis*-muconic acid"

### Sheet: Sheet1
Strain	Locus	Sequence (5ʹ – 3ʹ)a
P. fermentans	ADE2	CGTGCGACTATAATACTGCTTTTAGGCGCAAGTTGAACCAAGCTAAATATGCACACGTTTATGCCCAATCATAGCAAGTTGATTTGACTTCTCAGAGGTCTGGGCTTGCCCAACTGGAATTCTTTTAGGCTGTATGATTTGATGCTTCCACAGAAAACTATTCTCATCTACCTATACAACTACTTTTGCTTGATCCTATTCCAATATAGAATGTGCGAGGCGCAAGCTGAAGTCTAGCTGGGCTCTCGAGATAGGTTATTTTGGTAACTGCATCAGCTATAAAGAGTAATCAACCTTATTTTTTCGGTTTTATTTTGTGTTCAGAAGTATGAACATACACTACTAAATGTGGTTCCCTGGATTAGCCGCAAGTGCCGAGCATGCCTGCTGTATCCAAGA…
P. kluyveri	ADE2	CTGAGTGTCACTTTACAAACGGTTTAACAAAATTCCCGCTAATTAATCCCTCAAGACTTGAGAATAAGCCCAAAAAAACTATATACGAAATAAGAGGATTAATGGTAAAGAAAAGAAAAGAAGAGGAACAAAATTTGATGGGGTCATAAAACATGGTGATTATGAAGATCTAAACCTTAATTGAATAAAATAATAGATCTTGTCCCACTAACTAACGGGAATTAACATTATTTCCGGGCCGATCACCCAGACTTAGTATTTCAAATCGCGGCTTTAAACATATCCCACATTAAGTCATCAGTAATTTTATAATAATAAATTTGCAACTATAGACACGGTTTAAACAAAGCTTTAATAATGATTTGTTTATTTGCTTATTTGTTTGTTTGTTTGCTTATT…
P. occidentalis	ADE2	GTACTTACCACGCATATATGACGCCTGTAAATCCATATAATTTGTATTGGTACTTTATTATTTAGATTCACCTAGGTCATCCACAATTACAACTTGGAGTTTTATTGGTGATGTGGAACAAAACTGAAGCTATACAGGTTACATCATCTTCTTAGCTGCTTCAATTGCATGTATGTTGTCTTTTTACTTTACTTTTCAACACATACACACACTATTACAACCCCATCCTTCCATAAATAATTGGTTCGTAATATAACTAGTTTTTTGGTCCGTGTATAGAACACTTGTAATATTATATTATTCACATTGGAACTTTCTGCAGTGGAATTTCATAACTTCATGCACTATCAACATGCCATCTGTACAGAGCATACGTTTCTCACACGGCAAATTTGCCAA…
P. occidentalis	FCY1	CCAACATCAAACGGACAGCTGGCAGGTCGCCGCAGTCCAAGACCACACCTTCTATGCTTTCCGACTTGGACAAAGACGCTGAGCTGAATTCACTTCTAGGCGTTGAAAAAAATCCGCCAATCGACTCCGTGTCATTTTTCAATGATTCTTTTGATGTGAACATGATTTTAGACCACCACATTTCGGAACAGCAGCATGCCTTGAATACGCTTTCAGCAAAGGATGCTTCGGACTCCAATTTTGGCCAGCATCAATTGCCCTCCAATATAGCAGATCCCAGCAACCCTGCCAGTGTAATGCATACCCACGGGGCAAATCTGGATTTCAATCTTCCCCACTCGTTCAATCTCAACGCCGTTTCTGATATGCACACCGATATCAATCCAAACACGGCTTGAA…
P. occidentalis	ARO3	CGGTCACGTGTGCAAGTACCTTCCTCCTCCAAAGCTCAAGAAATCAGTCATCATCCAAACAATAAGAAAAAATGCAAAAAAAATAATAAGAATAATGTAAAATAGGATGAAAAATAATCGATGACTGAATAGCAGTACCAATATAATAATAAAGATGTAAGGTAGTGTTAGGCCAAACAGCAGAGTGAGATGATCGATATGTAGGGCATTCTTGATCTGAGACGAAGTTTTATAGAGAGGAAAGTCCTGTACCGGCAAATAGTTATTCCATATATATATATATATTATATATATATATATAGGATTAACCTATTCCTACTATATAGATTTTTCAGCTCTATGAGTTTGCTTCACTTTTCATATTGCTTCCATTATTTTGATCTGACTCTACACTTCTTG…
P. occidentalis	ARO4	GGAATCCCTTTTCTCGGATATCCTCAGATGAGATCCTCGGCGTTCCCTTATTTCCTTTTCTATTGAAATTCCCTCATCGGAAAAGTCACTTAACCGACTTTCTCACGCTACTCTCTCCGTGTCTCTAATGATATCATAATGTCTCTCAGCATAGAACAGAGAAAACAAACAAAAAAAAAGACCCTTGATTATTTTACACCACGTGATCCCATGTCACGTGATATTTTTTTTTCTTTTAAAATTTTTCTTTTTTTTGTTTTTTTCATTTGTACATTTTTCCAGTTTTTCCAAAAACAGCACTAAAATAAATTTTAGTCGAGGAAGTGAAAAATTGAAAAATTGAAAGGCGCACAGGTTTTTCCGGGTTCAGAATTGTCCATAGAGAGGGGACCTAATAAT…
P. occidentalis	01b	GCGAGCAACAAAACAAGCAAACCAATCATGATACTATTGGCCACATTATTAACCTTCCTGCATACATGTATTAAATTGTTTATGTAGATCTGTCAAAACCGTGTGTTTGTGTATTTTGGTGTTTTGTATTTCTAAAATTGTACTCGTTGGATGTGTTGTGCACAATAGAAGTTAAGATATTAATGCCCTTGAGACAGTATTACGTGGTTTTAGTTACAACTTCGATTACTTAAAAATCGAGCTGCCAACTGTAATCAGCCGACATGATGACTAATCGCATATTGAGAATCCTTTGTAAAAGTCACTTTCTCAAATCCAGCCTGGCTATAGCATACATATGGCACAACTCGTTAGTGCAGCCTCTTGTTACAGCTTAGACCACGAATGAATCTTTCTTTC…
P. occidentalis	01c	GCAAATGGACAACAAGTATCATGTAGGAGTTGACCGAAATGAGACGATAGAAAAGTAGTCTGAAAATCTCATGTGACTGTTGAGATCTTTATCAAATCAAAACTCTAATTGCAAAATTGCAGGTGATGAAAAATTGTCAGGCTATAAGAAAAAATTAGAAAAAGAAAGAGAAAATACAAATAGGATCAGTAGCAACAGGTATACAATCATATGCATCGATAAATTGGTGATTCTACTACAGGTTGTTGCTTGCTTGGAATACACAAACTTAGTCGATTCCGACATACGTAAATCCGGCAAACGTGAACTTTAACAAACTAGGTAGAACAGCCTCGAGTTGTTACTGCAATTGTTGTTGTTGTTGTTGTTGGTGGTGGTTCTGGCGTTGTCGTTGCTGCA…
P. occidentalis	03a	CCCACCTCGAATATCGATAGATTTGAAAATATTATAAAGTTTCGAAACTACGTTTTTGAAAATCTGAAGGAGGAATCAAGCCCAGACAGTGATGAAGGAAATATTTTCAAGTTTTCTAATTCTCCTTCTGGTTCCAATATTGATGTGACTTCTAAGAATACCGATTTTGAGAAAATTATCACTGGTCTTGAAGATCCTTCTTTTATTGATCGTGCTTCATATGATGCTTATGCTTTTCTTGAGGAAGGTTCCAAATTTTGGTTTGGTGATGCTTATTGAATTTAAGAAATTGTACCGTATCACAATACTTGCTTACCAAACCATAAGATAATATTTTAAACTCATTATGACAGTGGATTTTTCTTTTTGTGAAACATGATAAAGTTAGCATACTATACT…
P. occidentalis	03b	GGTTGTGGAAAATAGCGTAAATCCAAACTGAGGGTAATATTTGCTTCTGTGGATTTAAGGTTCAATCACAGAAGAATAAATTTGTTTATAAATAGACTCAAAATCGCAAATTTGAGAAAATATTCGTATGCACCCATGCGTATTCACACACCGCTTATTACGTAATGTTTTCGATCTGGTAAATATACCCAATTAGCTTTGAAAACAATAGAAACAGAGTATGGTAATTGCGGATATAATTTTTTTTTATTTTTTCAAAAATATTCCTCACTATATAGCAATATATTCTAAGAGAGGAAATGTTAATTAAGCTTATTGTTGGATGGTATGGATGGGCTATAAACTTTCTAATTAAAATACAAGTTCAAACTTTATTCTGCCAAATATAGAAGTGGAATA…
		* Homology regions are underlined, coding sequences are depicted in red
