## Supplementary Data 5 - genes and synthetic DNAs for "Screening non-conventional yeasts for organic acid tolerance and engineering *Pichia occidentalis* for production of *cis*,*cis*-muconic acid"

### Sheet: Sheet1
DNA	Source	Ref	Codon opt.	Sequence (5ʹ – 3ʹ)a
Ec.aroB	E. coli (GenBank: X03867.1)		No	ATGGAGAGGATTGTCGTTACTCTCGGGGAACGTAGTTACCCAATTACCATCGCATCTGGTTTGTTTAATGAACCAGCTTCATTCTTACCGCTGAAATCGGGCGAGCAGGTCATGTTGGTCACCAACGAAACCCTGGCTCCTCTGTATCTCGATAAGGTCCGCGGCGTACTTGAACAGGCGGGTGTTAACGTCGATAGCGTTATCCTCCCTGACGGCGAGCAGTATAAAAGCCTGGCTGTACTCGATACCGTCTTTACGGCGTTGTTACAAAAACCGCATGGTCGCGATACTACGCTGGTGGCGCTTGGCGGCGGCGTAGTGGGCGATCTGACCGGCTTCGCGGCGGCGAGTTATCAGCGCGGTGTCCGTTTCATTCAAGTCCCGACGACGTTACTGTCG…
Ec.aroD	E. coli (GenBank: X59503.1)		No	ATGAAAACCGTAACTGTAAAAGATCTCGTCATTGGTACGGGCGCACCTAAAATCATCGTCTCGCTGATGGCGAAAGATATCGCCAGCGTGAAATCCGAAGCTCTCGCCTATCGTGAAGCGGACTTTGATATTCTGGAATGGCGTGTGGACCACTATGCCGACCTCTCCAATGTGGAGTCTGTCATGGCGGCAGCAAAAATTCTCCGTGAGACCATGCCAGAAAAACCGCTGCTGTTTACCTTCCGCAGTGCCAAAGAAGGCGGCGAGCAGGCGATTTCCACCGAGGCTTATATTGCACTCAATCGTGCAGCCATCGACAGCGGCCTGGTTGATATGATCGATCTGGAGTTATTTACCGGTGATGATCAGGTTAAAGAAACCGTCGCCTACGCCCACGCG…
PaAROZ	P. anserina (GenBank: CAD60599)		S. cerevisiae	ATGCCATCCAAGTTGGCCATCACCTCTATGTCTTTGGGTAGATGTTATGCTGGTCATTCTTTCACTACCAAGTTGGATATGGCTAGAAAGTATGGTTACCAAGGTTTGGAATTATTCCACGAAGATTTGGCTGATGTTGCCTATAGATTGTCTGGTGAAACTCCATCTCCATGTGGTCCATCACCAGCTGCTCAATTGTCTGCTGCTAGACAAATTTTGAGAATGTGCCAAGTCAGAAACATCGAAATCGTTTGCTTGCAACCATTCTCTCAATACGATGGTTTGTTGGATAGAGAAGAACACGAAAGAAGATTGGAACAATTGGAATTCTGGATCGAATTGGCCCATGAATTGGATACCGATATTATTCAAATTCCAGCCAACTTCTTGCCAGCCGAA…
PoARO3K222L	P. occidentalis		No	ATGTTCATTCAAAACCCAAACATCGGTAATAGAAAGCAAATTGAAGATTGGAGAATCTCAGGCTACAGTCCATTGACCCCACCTGACTTGTTACAGTCGGAATATCCGTTGAAGGAAATCAACGAATCGGTCATTCTCAAGGGTCGTGACGACGCAGTGAACATCTTGCAAGGCAAAGATGACCGTTTGCTGATTGTCATCGGTCCATGTTCGATCCACGACCCAGCCGCTGCCCTTGACTACTGTAATAGATTGGCAGCATTGAATGAAAAGGTCAAAGGTGAATTGCATATTGTCATGAGAGCATACTTGGAAAAACCAAGAACCACCGTCGGCTGGAAAGGTTTGATCAATGATCCCGATATCGATGGCACCTTCAACATCAACAAAGGTTTGAAG…
PoARO4K225L	P. occidentalis		No	ATGTCAGATTCAAGATCCAACTCAGCTGTTCCACCACAAGAAGAATACGATGATTTGCGTATTCTTGCTAACGAACCATTGATTTCTCCAGAATTGCTTATCAAGGAAATCCCAGCAACCAAAAGTTCCCTTAAGACCGTCATCAAGGGCCGTAAAGATGCAACTGCTATTGTCAAGCAACAGGACGACCGTTTGTTGGTGGTTGTCGGCCCATGCTCGTTGCACGATCAAAAAACCGCAATGGAATATGCTAACCTGTTGAAGCCTTTGGCCGAGGAGTTGAAGGACGACCTCGTGGTCGTGATGAGAGCATATCTCGAAAAGCCAAGAACAACCGTCGGTTGGAAAGGTTTAATCAACGATCCAGATTTAAACGGCTCGTTCAATATCAACAAGGGT…
Kp.aroY	K. pneumoniae (GenBank: AB479384)		S. cerevisiae	ATGACCGCCCCAATCCAAGATTTGAGAGATGCTATTGCTTTGTTACAACAACACGACAATCAATACTTGGAAACCGATCATCCAGTTGATCCAAATGCTGAATTGGCTGGTGTTTACAGACATATTGGTGCTGGTGGTACTGTAAAAAGACCAACTAGAATTGGTCCAGCCATGATGTTCAACAACATTAAGGGTTATCCACACTCCAGAATCTTGGTTGGTATGCATGCTTCTAGACAAAGAGCAGCTTTGTTGTTGGGTTGTGAAGCTTCTCAATTGGCTTTGGAAGTTGGTAAAGCTGTTAAGAAACCAGTTGCTCCAGTTGTTGTTCCAGCTTCTTCTGCTCCATGTCAAGAACAAATTTTCTTGGCTGATGATCCAGACTTCGATTTGAGAACT…
Ec.ecdC	E. cloacae (GenBank: WP_013096564)		S. cerevisiae	ATGCAGAACCCGATAAATGACTTAAGAAGCGCGATTGCATTATTACAAAGGCACCCAGGGCATTATATTGAGACGGATCATCCTGTCGACCCCAACGCTGAACTAGCCGGCGTCTATAGACATATAGGCGCAGGGGGGACCGTAAAAAGACCCACACGTACTGGCCCCGCAATGATGTTTAATTCCGTGAAGGGTTATCCAGGGAGTCGTATCTTGGTGGGGATGCACGCAAGCCGTGAACGTGCCGCGTTACTGTTGGGTTGTGTACCGTCTAAGCTAGCGCAACACGTAGGGCAAGCCGTGAAGAACCCCGTCGCACCCGTGGTAGTGCCAGCCTCACAGGCTCCCTGCCAGGAGCAAGTGTTTTATGCGGACGATCCCGACTTCGACTTAAGGAAG…
ScPAD1	S. cerevisiae		No	ATGCTCCTATTTCCAAGAAGAACTAATATAGCCTTTTTCAAAACAACAGGCATTTTTGCTAATTTTCCTTTGCTAGGTAGAACCATTACAACTTCACCATCTTTCCTTACACATAAACTGTCAAAGGAAGTAACCAGGGCATCAACTTCGCCTCCAAGACCAAAGAGAATTGTTGTCGCAATTACTGGTGCGACTGGTGTTGCACTGGGAATCAGACTTCTACAAGTGCTAAAAGAGTTGAGCGTAGAAACCCATTTGGTGATTTCAAAATGGGGTGCAGCAACAATGAAATATGAAACAGATTGGGAACCGCATGACGTGGCGGCCTTGGCAACCAAGACATACTCTGTTCGTGATGTTTCTGCATGCATTTCGTCCGGATCTTTCCAGCATGATGGT…
CaHQD2	C. albicans (GenBank: KHC86777)		S. cerevisiae	ATGTCCCAAGCCTTCACCGAATCTGTTAAGACTTCTTTGGGTCCAAATGCTACTCCAAGAGCTAAAAAGTTGATTGCCTCTTTGGTTCAACACGTTCATGATTTCGCTAGAGAAAACCATTTGACTACCGAAGATTGGTTGTGGGGTGTTGATTTCATTAACAGAATTGGTCAAATGTCCGACTCCAGAAGAAACGAAGGTATTTTGGTTTGCGATATCATCGGTTTGGAAACCTTGGTTGATGCTTTGACTAACGAATCCGAACAATCTAACCATACCTCCTCTGCTATTTTGGGTCCTTTTTACTTGCCAGATTCTCCAGTTTATCCAAACGGTGGTTCTATCGTTCAAAAGGCTATTCCAACTGATGTTAAGTGCTTCGTTAGAGGTAAGGTTACT…
SuperfolderGFP			S. cerevisiae	atgcgtaaaggcgaagagctgttcactggtgtcgtccctattctggtggaactggatggtgatgtcaacggtcataagttttccgtgcgtggcgagggtgaaggtgacgcaactaatggtaaactgacgctgaagttcatctgtactactggtaaactgccggttccttggccgactctggtaacgacgctgacttatggtgttcagtgctttgctcgttatccggaccatatgaagcagcatgacttcttcaagtccgccatgccggaaggctatgtgcaggaacgcacgatttcctttaaggatgacggcacgtacaaaacgcgtgcggaagtgaaatttgaaggcgataccctggtaaaccgcattgagctgaaaggcattgactttaaagaggac…
eGFP			S. cerevisiae	ATGTCTAAAGGTGAAGAATTATTCACTGGTGTTGTCCCAATTTTGGTTGAATTAGATGGTGATGTTAATGGTCACAAATTTTCTGTCTCCGGTGAAGGTGAAGGTGATGCTACTTACGGTAAATTGACCTTAAAATTTATTTGTACTACTGGTAAATTGCCAGTTCCATGGCCAACCTTAGTCACTACTTTCGGTTATGGTGTTCAATGTTTTGCTAGATACCCAGATCATATGAAACAACATGACTTTTTCAAGTCTGCCATGCCAGAAGGTTATGTTCAAGAAAGAACTATTTTTTTCAAAGATGACGGTAACTACAAGACCAGAGCTGAAGTCAAGTTTGAAGGTGATACCTTAGTTAATAGAATCGAATTAAAAGGTATTGATTTTAAAGAAGAT…
EnvyGFP			S. cerevisiae	ATGTCTAAAGGCGAGGAATTGTTTACAGGTGTAGTTCCTATTTTGGTCGAACTAGATGGAGATGTCAACGGTCATAAGTTTTCTGTACGTGGTGAAGGCGAAGGTGATGCTACTAATGGCAAACTGACTCTGAAGTTCATCTGTACGACCGGAAAATTGCCAGTTCCATGGCCTACATTAGTAACAACATTATGTTACGGAGTTCAATGCTTTGCTAGATACCCAGATCACATGAAGCAGCATGACTTTTTCAAAAGTGCTATGCCAGAAGGTTATGTGCAGGAGAGAACTATCTCCTTCAAAGATGATGGTACTTATAAGACAAGAGCAGAGGTAAAGTTTGAAGGCGATACATTGGTTAATAGAATTGAGCTTAAAGGCATTGATTTTAAGGAAGAT…
mNeonGreen			S. cerevisiae	atggtttctaagggtgaagaagataacatggcttctttgccagccacccacgagttgcacatcttcggttccattaacggtgtcgacttcgatatggtcggtcaaggtaccggtaacccaaacgacggttacgaagaattgaacttgaagtctaccaagggcgacttgcagttctccccttggattttggttccacacatcggttacggtttccaccaatacttgccatacccagacggtatgtccccattccaagccgccatggttgacggttctggttaccaagtccacagaaccatgcaattcgaagatggtgcttccttgaccgtgaactacagatacacctacgaaggttctcacatcaagggcgaagcccaagttaagggtaccggtttccct…
